# Locus-specific enrichment analysis of 5-hydroxymethylcytosine reveals novel genes associated with breast carcinogenesis

**DOI:** 10.1101/2022.06.17.496656

**Authors:** Deepa Ramasamy, Arunagiri Kuha Deva Magendhra Rao, Meenakumari Balaiah, Arvinden Vittal Rangan, Shirley Sundersingh, Sridevi Veluswami, Rajkumar Thangarajan, Samson Mani

## Abstract

**Background:** An imbalance in DNA methylation is a hallmark epigenetic alteration in cancer. The conversion of 5-methylcytosine (5-mC) to 5-hydroxymethyl cytosine (5-hmC), which causes the imbalance, results in aberrant gene expression. The precise functional role of 5-hydroxymethylcytosine in breast cancer remains elusive. In this study, we describe the landscape of 5-mC and 5-hmC and their association with breast cancer development.

**Results:** We found a distinguishable global loss of 5-hmC in the localized and invasive types of breast cancer, which correlate strongly with *TET* expression. Genome-wide analysis revealed a unique 5-mC and 5-hmC signature in breast cancer. The differentially methylated regions (DMRs) were primarily concentrated in the proximal regulatory regions such as the promoters and UTRs, while the differentially hydroxymethylated regions (DhMRs) were densely packed in the distal regulatory regions such as the intergenic regions (>-5 kb from TSSs). Our results indicate 4809 DMRs and 4841 DhMRs associated with breast cancer. Validation of nine 5-hmC enriched loci in a distinct set of breast cancer and normal samples, positively correlated with their corresponding gene expression. The novel 5-hmC candidates such as *TXNL1, CNIH3*, and *BNIPL* implicate a pro-oncogenic role in breast cancer. Therefore, 5-hmC modified regions could be used as promising diagnostic and therapeutic markers for breast cancer.

**Conclusion:** Global loss of 5-hmC is associated with down-regulation of the *TET 1* and *TET3* genes. Genome-wide profiling has revealed a profound imbalance in the region-specific distribution of 5-mC and 5-hmC in breast cancer. Predominant 5-hmC modifications are localized at distal gene regulatory sites. Novel 5-hmC candidates associated with breast cancer have been identified. Hence, these results provide new insights in the loci-specific accumulation of 5-mC and 5-hmC which are aberrantly methylated and demethylated in breast cancer.
