## Supplementary file 2 for "Locus-specific enrichment analysis of 5-hydroxymethylcytosine reveals novel genes associated with breast carcinogenesis"

### Sheet: 2a. Hyper-hmC
Landscape of 5-hydromethylcytosine in breast cancer
Hyper hydroxymethylated candidates from DhMRs
DhMR_hyper-hmC loci	TANl2FC	DANl2FC	PANl2FC	pvalue	padj(fdr)	Annotation	Gene symbol
chr14|88237384|88237701	4.91529	0.571157	4.77209	0.00730008	0.0949922	Distal Intergenic	GALC
chr18|54185623|54186072	1.71991	0.0406826	0.367953	0.00216945	0.0671615	Distal Intergenic	TXNL1
chr1|231943041|231943371	1.59693	-0.160087	0.548307	5.16554e-05	0.0606188	Intron (uc010pwg.1/100303453, intron 12 of 12)	DISC2
chr1|151008811|151009293	1.56337	0.291946	-0.0847444	0.00107647	0.060705	Promoter (<=1kb)	BNIPL
chr1|224874458|224874761	1.5417	0.347578	0.32632	0.00186565	0.064957	Intron (uc001hos.1/149111, intron 3 of 5)	CNIH3
chr5|6900728|6901059	1.52691	1.63164	1.06301	0.00300372	0.0729686	Distal Intergenic	MIR4278
chr22|43114564|43114949	1.52034	0.277546	0.177041	0.00848286	0.0996071	Promoter (1-2kb)	A4GALT
chr8|128812711|128813197	1.51909	1.23128	0.337689	0.000826888	0.0606188	Intron (uc003ysj.3/uc003ysj.3, intron 2 of 2)	MIR1204
chr20|54306716|54307088	1.49953	0.931061	0.158595	0.000750135	0.0606188	Distal Intergenic	CBLN4
chr7|157527504|157527863	1.43339	1.06637	0.225924	0.00593155	0.0891672	Intron (uc011kwa.2/5799, intron 12 of 22)	LOC100506585
chr19|29383780|29384226	1.4284	0.703249	0.0941405	0.000145087	0.0606188	Distal Intergenic	LINC00906
chr8|94277762|94278084	1.41509	-0.236094	0.162304	0.00189411	0.0651909	Distal Intergenic	C8orf87
chr8|102381052|102381425	1.38702	0.0740084	0.257274	0.00541172	0.0865949	Promoter (<=1kb)	NACAP1
chr1|222379785|222380158	1.38659	1.34314	1.02065	0.00382581	0.0779609	Distal Intergenic	HHIPL2
chr8|94448380|94448822	1.36315	-0.269943	-0.0512158	0.000139129	0.0606188	Intron (uc022ayb.1/642924, intron 7 of 10)	LINC00535
chr3|189673093|189673694	1.35009	0.349257	0.438545	0.00089767	0.0606188	Downstream (<1kb)	MIR944
chr5|8136843|8137370	1.34244	0.348052	-0.303996	0.00068425	0.0606188	Distal Intergenic	MTRR
chr3|130266317|130266934	1.34146	0.236951	0.0585976	0.00323296	0.0743189	Distal Intergenic	COL6A6
chr1|232162790|232163123	1.34018	-0.662009	0.24701	0.00852128	0.0997758	Intron (uc010pwl.2/100303453, intron 15 of 15)	DISC2
chr18|13383062|13383555	1.33901	0.593388	-0.29004	0.00556123	0.0873703	Intron (uc002ksb.3/753, intron 2 of 5)	LDLRAD4
chr8|92929597|92929821	1.32893	1.26973	0.0560651	0.00129177	0.0615193	Distal Intergenic	RUNX1T1
chr19|28387112|28387564	1.32478	0.637711	0.27608	0.00245616	0.0693088	Distal Intergenic	LINC00662
chr16|26173380|26173705	1.3208	0.916382	0.0704733	6.51093e-05	0.0606188	Distal Intergenic	HS3ST4
chr18|76399722|76400127	1.30073	0.671667	0.429728	9.32478e-05	0.0606188	Distal Intergenic	SALL3
chr16|81593559|81593917	1.2844	0.614207	0.290798	0.000299451	0.0606188	Intron (uc002fgp.3/80790, intron 1 of 20)	CMIP
chr20|54802660|54803083	1.27731	0.630241	0.378663	0.00675296	0.0927439	Distal Intergenic	MC3R
chr5|15565776|15566390	1.27441	0.57655	0.0382158	0.00102752	0.0606784	Intron (uc003jfn.1/23194, intron 1 of 3)	FBXL7
chr2|237591594|237591964	1.272	0.512318	0.682922	0.00825592	0.0988243	Distal Intergenic	ACKR3
chr7|68955133|68955563	1.26483	0.170967	0.0688695	0.0073865	0.0953269	Distal Intergenic	AUTS2
chr1|241391205|241391523	1.26296	-0.393817	-0.0827243	0.000128832	0.0606188	Intron (uc001hyu.2/6000, intron 1 of 16)	RGS7
chr16|27118415|27118805	1.26053	0.694066	-0.0727668	0.00047128	0.0606188	Distal Intergenic	C16orf82
chr1|166084443|166084808	1.25667	1.10759	0.169208	0.00245616	0.0693088	Intron (uc010plc.2/149297, intron 1 of 2)	MIR921
chr16|24347320|24347755	1.2543	1.10508	0.215875	0.00184183	0.0647905	Intron (uc002dmf.3/10368, intron 1 of 3)	CACNG3
chr11|69327560|69328125	1.25424	0.575392	0.0689367	0.00536765	0.0864144	Distal Intergenic	CCND1
chr1|227551424|227551941	1.25408	0.460472	0.29364	0.00231634	0.068399	Distal Intergenic	CDC42BPA

### Sheet: 2b. Hypo-hmC
Landscape of 5-hydromethylcytosine in breast cancer
Hypo hydroxymethylated candidates from DhMRs
DhMR_hypo-hmC loci	TANl2FC	DANl2FC	PANl2FC	pvalue	padj(fdr)	Annotation	Gene symbol
chr1|171189772|171190112	-2.72709	-1.18263	-2.16875	0.00400788	0.0790965	Distal Intergenic	FMO1
chrUn_gl000228|116946|119630	-2.63978	-1.4962	-2.36211	0.00359244	0.0765517	Promoter (2-3kb)	DUX4
chr21|19502050|19502361	-1.57093	-0.886968	-0.716344	0.000146719	0.0606188	Intron (uc002ykr.3/140578, intron 2 of 6)	CHODL
chr4|161625306|161625835	-1.56928	-0.838338	-0.929481	0.00587262	0.0888289	Distal Intergenic	RAPGEF2
chr1|5542127|5542439	-1.56237	-0.483757	-0.856588	0.00590469	0.0889394	Distal Intergenic	MIR4417
chr22|21790257|21790959	-1.50172	-0.113865	-0.350059	0.00354684	0.0762612	Intron (uc002zur.4/23119, intron 1 of 2)	HIC2
chr1|149683365|149684436	-1.43089	-0.452364	-0.302772	1.92171e-05	0.0606188	Exon (uc021oxv.1/uc021oxv.1, exon 1 of 1)	FCGR1A
chr10|95759144|95759565	-1.41255	-0.817761	-0.463913	0.000395928	0.0606188	Intron (uc001kjk.3/51196, intron 1 of 32)	PLCE1
chr5|50680445|50681624	-1.38575	-0.594909	-0.539283	0.00337011	0.0751345	Promoter (1-2kb)	LOC642366
chr14|84720663|84721018	-1.38477	-1.16121	-0.251701	0.000153429	0.0606188	Distal Intergenic	LINC00911
chr4|159042622|159043124	-1.36984	-0.689149	-0.701627	0.00332579	0.0747782	Downstream (2-3kb)	FAM198B
chrX|33229575|33229987	-1.3314	-0.641889	-0.443929	0.00111688	0.0608256	Promoter (<=1kb)	DMD
chr17|46820741|46821043	-1.32631	-0.25703	-0.407191	2.13472e-05	0.0606188	Distal Intergenic	HOXB13
chr15|27947533|27947922	-1.32247	-1.01432	-0.597329	0.00453642	0.0820866	Distal Intergenic	OCA2
chr3|45601529|45601937	-1.31442	-0.751914	-0.393269	0.000137454	0.0606188	Distal Intergenic	LIMD1
chr7|20834926|20835258	-1.31171	-0.623756	-0.458685	5.31258e-05	0.0606188	Distal Intergenic	SP8
chr15|71006674|71007080	-1.31121	-0.555296	-0.431687	0.000196177	0.0606188	Intron (uc002asr.3/55075, intron 1 of 18)	UACA
chr9|126331051|126331391	-1.28838	-0.645245	-0.348979	0.000453086	0.0606188	Intron (uc011lzl.1/57706, intron 4 of 13)	DENND1A
chr18|32290561|32290954	-1.28705	-1.00045	-0.656168	0.0068578	0.0931696	Promoter (<=1kb)	DTNA
chr12|128971278|128971740	-1.28475	-0.381453	-0.252756	0.000126865	0.0606188	Intron (uc021rgn.1/92293, intron 2 of 8)	MIR3612
chr13|19158353|19158683	-1.28101	-0.584479	-0.375866	0.00326411	0.0745581	Distal Intergenic	LINC00417
chr3|94175059|94175372	-1.27576	-1.00133	-0.495258	0.000184319	0.0606188	Distal Intergenic	DHFR2
chr12|76242237|76242663	-1.27539	-1.16267	-0.00157283	7.88572e-05	0.0606188	Distal Intergenic	PHLDA1
chr11|134877435|134877783	-1.2733	-0.424336	-0.568614	0.00386437	0.0782539	Distal Intergenic	LOC283177
chr11|114010106|114010503	-1.27001	-0.918822	-0.619669	0.00752826	0.0959331	Intron (uc001poo.1/7704, intron 2 of 3)	ZBTB16
chr3|24329636|24330171	-1.26525	-0.444624	-0.410972	0.00726052	0.0948325	Intron (uc003ccx.4/7068, intron 3 of 10)	THRB
chr4|160996783|160997334	-1.25496	-0.454885	-0.462503	0.000405587	0.0606188	Distal Intergenic	RAPGEF2
chr12|123376268|123376572	-1.25389	-0.988643	-0.495749	6.06717e-05	0.0606188	Intron (uc001udl.3/79720, intron 1 of 3)	VPS37B
chr2|106646931|106647358	-1.25318	-0.638028	-0.196165	0.00161519	0.063485	Distal Intergenic	C2orf40
chr3|59760684|59761082	-1.25145	-0.781809	-0.45265	0.0065718	0.091803	Intron (uc003dkx.4/2272, intron 8 of 9)	C3orf67

### Sheet: 2c.Hyper-mC
Landscape of 5-hydromethylcytosine in breast cancer
Hypermethylated candidates from DMRs
DMR_hypermethylated loci	pvalue	padj	TAN_l2fc	DAN_l2fc	PAN_l2fc	Annotation	distanceToTSS	Gene symbol
chr1|169396262|169397095	3.13782e-14	7.25623e-11	3.86411	3.45105	0.360287	Promoter (<=1kb)	0	CCDC181
chr15|30395122|30396574	8.9474e-08	1.98594e-05	3.7082	1.04014	0.548494	Promoter (<=1kb)	0	ULK4P3
chr21|38068016|38070413	2.63692e-31	6.18937e-26	3.04989	2.02635	-0.122886	Promoter (1-2kb)	-1578	SIM2
chr1|448497|453579	0.000143975	0.00631008	3.00066	0.559552	1.50604	Distal Intergenic	80838	OR4F29
chr7|8481146|8484146	7.12822e-36	3.34626e-30	2.80964	2.3108	-0.305642	Intron (uc003srv.3/30010, intron 2 of 2)	7561	NXPH1
chr11|32454452|32460061	1.02516e-25	6.9151e-21	2.79176	1.66559	0.126345	Promoter (<=1kb)	0	WT1-AS
chr6|19836482|19837958	3.09675e-12	3.75456e-09	2.78861	1.93718	0.109466	Promoter (<=1kb)	0	ID4
chr10|102982138|102983846	9.75465e-20	1.63543e-15	2.77154	1.98174	0.427015	Downstream (2-3kb)	4871	LBX1
chr7|1269090|1271261	2.21409e-16	9.80549e-13	2.77099	2.3001	0.497711	Promoter (1-2kb)	-1393	UNCX
chr21|38064346|38067417	1.03114e-25	6.9151e-21	2.76642	2.1108	0.0484087	Distal Intergenic	-4574	SIM2
chr8|23562291|23565274	4.137e-22	1.61839e-17	2.76559	2.2155	0.170548	Promoter (<=1kb)	0	NKX2-6
chr1|147774436|147776243	2.67396e-14	6.43725e-11	2.75287	2.03349	0.382831	Exon (uc021ovt.1/uc021ovt.1, exon 1 of 1)	30435	MIR5087
chr1|224803102|224805943	1.14527e-15	4.10407e-12	2.74292	1.45097	0.0977	Promoter (<=1kb)	0	CNIH3
chr20|37351983|37358250	1.38575e-17	9.56655e-14	2.61976	1.73146	-0.199208	Promoter (<=1kb)	0	SLC32A1
chr18|44787089|44790873	1.28076e-18	1.22701e-14	2.59282	1.79642	-0.409764	Distal Intergenic	-11535	SKOR2
chr9|70917260|70919525	6.9681e-09	2.43748e-06	2.56276	1.99302	0.40883	Promoter (<=1kb)	0	FOXD4L3
chr1|147532310|147534370	8.90393e-08	1.97722e-05	2.53762	1.57479	-0.663675	Distal Intergenic	-47979	#N/A
chr12|131783161|131784695	9.74811e-05	0.00471865	2.51423	1.45261	-0.261882	Distal Intergenic	133605	LINC01257
chr9|100613423|100618271	4.31329e-13	6.84063e-10	2.49684	2.32464	0.343165	Promoter (<=1kb)	0	FOXE1
chr8|99951051|99953122	3.17438e-15	9.61404e-12	2.45877	1.46723	0.371993	Promoter (1-2kb)	1677	STK3
chr2|74741823|74744084	1.27782e-12	1.7287e-09	2.44845	1.96226	0.0907359	Promoter (<=1kb)	227	TLX2
chr13|58206274|58209014	5.07305e-23	2.6461e-18	2.41789	2.16097	0.0285725	Promoter (<=1kb)	485	PCDH17
chr5|63256556|63257951	9.80647e-19	1.00077e-14	2.40177	2.0882	0.0691542	Promoter (<=1kb)	168	HTR1A
chr3|127794117|127796359	1.19744e-06	0.000158621	2.36737	1.86626	0.0420308	Intron (uc003ekf.3/8607, intron 9 of 9)	10375	SEC61A1
chr2|121625261|121625923	2.22158e-21	6.95263e-17	2.30166	1.87262	-0.599429	Intron (uc010yyu.1/2736, intron 2 of 3)	70394	GLI2
chr10|7448814|7451618	8.23132e-08	1.85418e-05	2.29538	1.30698	-0.108113	Promoter (<=1kb)	0	SFMBT2
chr6|26613362|26615071	2.49993e-13	4.37897e-10	2.28456	1.16223	0.459027	Distal Intergenic	16191	ABT1
chr20|44685497|44688045	3.86392e-10	2.18802e-07	2.26081	1.96745	0.203461	3' UTR	11130	NCOA5
chr3|107148147|107148630	1.30308e-12	1.75277e-09	2.25215	1.80973	-0.807427	Distal Intergenic	51959	CCDC54
chr1|234040154|234042207	6.14971e-09	2.19704e-06	2.24962	1.49058	0.146947	Promoter (<=1kb)	0	SLC35F3
chr13|84452863|84455158	6.47891e-18	4.90557e-14	2.24882	1.15563	0.307697	Promoter (1-2kb)	1370	SLITRK1
chr6|10881807|10884790	4.54138e-19	5.2293e-15	2.24259	1.55285	0.107523	Promoter (<=1kb)	0	GCM2
chr8|97169689|97171869	2.94083e-16	1.25504e-12	2.24191	1.01937	-0.165184	Promoter (1-2kb)	1151	GDF6
chr1|146543983|146545316	1.97069e-17	1.28489e-13	2.23646	1.54722	0.435063	Exon (uc021ovi.1/uc021ovi.1, exon 1 of 1)	-29384	LOC728989
chr9|100609956|100611745	1.66037e-14	4.35442e-11	2.21565	1.19673	0.172893	Distal Intergenic	-3792	FOXE1
chr6|108484836|108491481	3.77211e-10	2.15161e-07	2.20023	0.884327	0.0568002	Promoter (<=1kb)	0	NR2E1
chr1|151693998|151695051	5.01147e-13	7.76429e-10	2.18607	1.97581	0.507677	Promoter (<=1kb)	0	RIIAD1
chr2|114256202|114258450	6.24152e-11	4.835e-08	2.16552	1.85882	0.610749	Promoter (<=1kb)	0	FOXD4L1
chr1|149718322|149719825	2.45218e-15	7.77804e-12	2.13643	1.56653	0.211049	Exon (uc021oxx.1/uc021oxx.1, exon 1 of 1)	-34425	FCGR1A
chr1|147833101|147835393	0.00016936	0.00709669	2.12496	1.41139	1.09246	Exon (uc001eql.2/388685, exon 4 of 4)	-26423	MIR5087
chr1|217308664|217312040	1.20498e-12	1.64437e-09	2.12185	1.30672	0.480137	Promoter (<=1kb)	0	ESRRG
chr3|172164946|172168532	2.87768e-24	1.68862e-19	2.10559	1.18713	0.0169476	Promoter (<=1kb)	0	GHSR
chr1|147752127|147753966	4.55389e-18	3.75048e-14	2.0993	1.2078	-0.349893	Exon (uc021ovs.1/uc021ovs.1, exon 1 of 1)	52712	MIR5087
chr13|100640770|100644370	5.95638e-17	3.21644e-13	2.0826	1.11969	-0.135064	Distal Intergenic	6744	ZIC2
chr7|129422945|129426793	6.28657e-14	1.32935e-10	2.08078	1.50099	0.455951	Distal Intergenic	-8091	MIR183
chr3|170135557|170138594	2.27871e-18	2.09748e-14	2.07987	0.979499	0.0474927	Promoter (<=1kb)	0	CLDN11
chr2|176963235|176965893	4.07746e-11	3.30348e-08	2.07232	1.69936	0.369536	Promoter (<=1kb)	0	HOXD12
chr4|13524112|13526772	1.88754e-17	1.26584e-13	2.07026	1.62718	0.0215658	Downstream (1-2kb)	6269	LINC01097
chr7|100945581|100947004	3.25682e-17	1.9601e-13	2.06706	1.57711	-0.306312	Distal Intergenic	18089	IFT22
chr10|101289593|101291352	1.90393e-19	2.62877e-15	2.05624	1.21597	-0.122518	Promoter (1-2kb)	-1338	NKX2-3
chr2|85361714|85363148	2.72878e-13	4.62453e-10	2.04788	1.87186	0.361905	Promoter (1-2kb)	1131	TCF7L1
chr3|62353418|62358012	8.38301e-13	1.18178e-09	2.04418	1.15638	0.544499	Promoter (<=1kb)	738	FEZF2
chr1|63784337|63787517	5.27014e-18	4.12335e-14	2.04178	1.59689	0.105339	Promoter (1-2kb)	-1213	FOXD3
chr2|43188501|43189108	4.83899e-21	1.262e-16	2.03461	1.55659	0.180269	Distal Intergenic	-168750	HAAO
chr2|176947620|176950565	1.92691e-17	1.27404e-13	2.02119	1.54126	-0.022904	Promoter (<=1kb)	0	EVX2
chrX|113818362|113819766	2.77325e-17	1.75049e-13	2.02025	1.82539	-0.210168	Promoter (<=1kb)	0	HTR2C
chr2|200326483|200327920	1.34467e-14	3.64879e-11	2.01623	1.79773	-0.128783	Promoter (1-2kb)	1911	SATB2

### Sheet: 2d. Hypo-mC
Landscape of 5-hydromethylcytosine in breast cancer
Hypomethylated candidates from DMRs
DMR_Hypomethylated loci	pvalue	padj	TAN_l2fc	DAN_l2fc	PAN_l2fc	Annotation	distanceToTSS	Gene symbol
chr8|4458370|4458867	1.63433e-07	3.22903e-05	-1.25283	-0.471123	-0.0830011	Intron (uc022aqr.1/64478, intron 2 of 69)	393461	CSMD1
chr8|4165138|4166112	2.2261e-05	0.00154909	-1.26125	-0.6502	-0.23974	Intron (uc022aqr.1/64478, intron 3 of 69)	686216	CSMD1
chr11|123542916|123543693	2.34904e-05	0.0016162	-1.26278	-0.771464	-0.634431	Distal Intergenic	-17601	SCN3B
chr10|130516704|130517745	5.87502e-11	4.58896e-08	-1.26595	-0.43475	-0.0488497	Distal Intergenic	-592236	MKI67
chr18|50737758|50738220	7.22622e-05	0.00376709	-1.26724	-0.689763	-0.264687	Intron (uc002lfe.2/1630, intron 11 of 28)	276616	DCC
chr12|128869270|128870229	1.2139e-07	2.53719e-05	-1.2698	-1.0174	0.0727105	Intron (uc021rgn.1/92293, intron 1 of 8)	90633	MIR3612
chr20|59683296|59684024	8.02895e-08	1.82258e-05	-1.27274	-0.686913	-0.0629098	Distal Intergenic	-143458	CDH4
chr16|71227976|71228401	1.65242e-07	3.25792e-05	-1.28874	-0.174668	-0.14805	Intron (uc031qwy.1/54768, intron 1 of 85)	-7155	HYDIN
chr12|129070158|129070682	1.23578e-05	0.000982928	-1.29193	-1.23651	-0.131697	Intron (uc021rgn.1/92293, intron 3 of 8)	237859	SLC15A4
chr17|14298535|14299010	8.3333e-05	0.0041974	-1.29276	-0.677852	-0.270291	Distal Intergenic	91478	MGC12916
chr11|133259894|133260448	3.04351e-09	1.22639e-06	-1.29958	-0.484777	-0.278157	Intron (uc001qgu.3/4978, intron 1 of 7)	141955	OPCML
chr8|15021469|15022175	1.04442e-08	3.41666e-06	-1.30522	-0.602785	-0.356404	Intron (uc003wwq.3/137868, intron 1 of 7)	73617	SGCZ
chrX|6587163|6587837	2.17845e-05	0.0015243	-1.30557	-1.04701	-0.516438	Distal Intergenic	-134004	VCX3A
chr8|21619128|21619604	4.17309e-07	6.89307e-05	-1.31467	-0.797124	-0.188751	Intron (uc003wzu.1/2675, intron 3 of 8)	26742	GFRA2
chr12|128957636|128958450	0.00010628	0.00503501	-1.31703	-0.631246	-0.634368	Intron (uc021rgn.1/92293, intron 2 of 8)	178999	MIR3612
chr11|126711540|126712146	1.51542e-09	6.94045e-07	-1.32169	-0.596231	0.146799	Intron (uc001qea.3/84623, intron 1 of 16)	-98496	KIRREL3-AS2
chr13|110772898|110773480	5.27317e-07	8.30402e-05	-1.32452	-0.613676	-0.191881	Distal Intergenic	186016	COL4A1
chr12|126136910|126137343	3.27898e-08	8.71127e-06	-1.33572	-0.714424	-0.130032	Exon (uc001uhe.1/114795, exon 8 of 9)	29868	TMEM132B
chr4|9220180|9232392	2.29019e-05	0.001585	-1.34588	0.192795	-0.832614	Promoter (<=1kb)	0	USP17L12
chr17|12285227|12285968	6.67362e-07	0.000100091	-1.35301	-0.97975	-0.247164	Distal Intergenic	-167317	LINC00670
chr11|131390727|131391526	2.24144e-06	0.000259551	-1.35953	-1.00066	-0.525057	Intron (uc001qgm.3/50863, intron 1 of 7)	150356	NTM
chr17|12170234|12171099	0.000164035	0.00692672	-1.36042	-0.20459	-0.181798	Distal Intergenic	185018	MIR744
chr21|10773865|10778244	4.08825e-05	0.00245923	-1.36345	-0.831446	-0.935495	Distal Intergenic	212676	TPTE
chr16|26130565|26131024	3.65321e-06	0.000381256	-1.36443	-0.498589	-0.407708	Intron (uc002dof.3/9951, intron 1 of 1)	427218	HS3ST4
chr8|140295874|140296636	1.41002e-06	0.000180613	-1.36809	-1.13686	-0.29253	Distal Intergenic	334706	KCNK9
chr12|126735003|126735781	3.90386e-09	1.52085e-06	-1.39197	-0.326682	-0.343108	Distal Intergenic	-191246	LINC02347
chr11|132007476|132008016	8.87145e-11	6.38743e-08	-1.39874	-0.787755	0.0254748	Intron (uc001qgm.3/50863, intron 2 of 7)	226764	NTM
chr2|116829861|116830363	7.65593e-08	1.75231e-05	-1.40532	-0.568654	-0.393954	Distal Intergenic	910177	DPP10
chr5|136705644|136706123	3.36107e-06	0.000356569	-1.41263	-0.395125	-0.219158	Intron (uc003lbo.3/6695, intron 1 of 9)	128315	SPOCK1
chr7|146659610|146660290	1.37187e-10	9.31996e-08	-1.41549	-0.0369742	-0.263457	Intron (uc003weu.2/26047, intron 3 of 23)	-15683	MIR548AR
chr3|193920297|193921003	3.06898e-07	5.38177e-05	-1.46613	-0.543196	-0.0718532	Distal Intergenic	66366	HES1
chr5|157589392|157589924	1.92524e-08	5.61355e-06	-1.47156	-0.615147	-0.270338	Distal Intergenic	-303209	CLINT1
chr6|162223273|162223935	3.79101e-09	1.48676e-06	-1.48539	-1.04098	-0.362175	Intron (uc011egf.2/5071, intron 1 of 6)	34118	PRKN
chr22|20472923|20473922	4.46674e-05	0.0026316	-1.50625	-1.03155	-1.1525	Distal Intergenic	-11137	RIMBP3
chr11|132537614|132538211	1.88341e-06	0.000226471	-1.62697	-0.632745	-0.325036	Intron (uc001qgs.3/4978, intron 1 of 6)	274826	OPCML
chr16|59946704|59947078	3.49317e-06	0.000367922	-1.72772	-0.681116	-0.250732	Distal Intergenic	-157609	APOOP5
