## Supplementary file 4 for "Locus-specific enrichment analysis of 5-hydroxymethylcytosine reveals novel genes associated with breast carcinogenesis"

### Sheet: Sheet1
Gene symbol	Primer sequences 5’-3’	Primer sequences 5’-3’	Enriched locus	Methylation specifications	Chemistry involved	Purpose
CCDC181	F- AAA AGC ACG AAG AGC AGA TGA AAG	R_CTG ACA GCT TGT TGC TCT GCCA	Promoter	Hyper-mC	SYBR-Green	RT-PCR
SIM2	F_TGT CTT GGC GAA AAG GAA CGCG	R_CCA CAA TCT GGT AGC AGG AGTC	Promoter	Hyper-mC	SYBR-Green	RT-PCR
OR4F29	F_CTT GGT GTC AGT CAC TCC CTGT	R_AAG CCG AGG AAG GTC ACA GTAG	Distal intergenic	Hyper-mC	SYBR-Green	RT-PCR
NXPH1	F - CAT TCA CCC ACG TGC CAA AG	R-ACG GAG CAG CTG TAC CTCTA	Intron	Hyper-mC	SYBR-Green	RT-PCR
WT1-AS	F_CCG GCC TCG AAG GTG CAT AATT	R_CGC TCT GTC AGA TGC AGT GGAC	Promoter	Hyper-mC	SYBR-Green	RT-PCR
ID4	F- TGA ACA AGC AGG GCG ACA	R- CGT GCA AAG AAA GAA TGA AAG	Promoter	Hyper-mC	SYBR-Green	RT-PCR
MKI67	F_GAA AGA GTG GCA ACC TGC CTTC	R_GCA CCA AGT TTT ACT ACA TCT GCC	Distal intergenic	Hypo-mC	SYBR-Green	RT-PCR
SPOCK1	F_GTT CTA CTG GCA AAA GCC TCGC	R_AGG TTC CGC AAC TCC TTG TCTG	Intron	Hypo-mC	SYBR-Green	RT-PCR
GALC	F_ACT CTC ACC ACT GGT CGC AAAG	R_GAT CAG CAA AGT TTG GAG CTT CAC	Distal intergenic	Hyper-hmC	SYBR-Green	RT-PCR
TXNL1	F_CCT GGA AGC AAT GAG GAC ACAG	R_CGT AAA CAG TTG TCA AAT CCA TGC	Distal intergenic	Hyper-hmC	SYBR-Green	RT-PCR
BNIPL	F_CCA AGT TCC ACC TCT AAG CTGG	R_GCC GAA GCA GTG CCA GAA ATGC	Promoter	Hyper-hmC	SYBR-Green	RT-PCR
CNIH3	F_GTG CTG CCA GAA TAC TCC ATCC	R_GAG CTA TCT GCT GGA CAG TGGA	Intron	Hyper-hmC	SYBR-Green	RT-PCR
A4GALT	F_GCA TCT ACC TGG ACA CGG ACTT	R_ATG CAC AGC GCC ATG AAC TCGT	Intron	Hyper-hmC	SYBR-Green	RT-PCR
CBLN4	F_AGT CTA CCA GAG CCA AAC TAT CC	R_AGG TAG AGC AGG ACA CCA TTCG	Distal intergenic	Hyper-hmC	SYBR-Green	RT-PCR
HIC2	F_AGA CTC ACA CGG AGG AAG AGCT	R_GTC TTC TCG CAG ACC GAA CACT	Intron	Hypo-hmC	SYBR-Green	RT-PCR
CHODL	F_TAC CAG TGG AAT GAT GAC AGG TG	R_TCT GAT GGG TGT CTC CTG GTTG	Intron	Hypo-hmC	SYBR-Green	RT-PCR
RAPGEF2	F_CTC GGA TCA GTA TCT TGC CAC AG	R_AGG TTC CAC TGA CAG GCA ATGC	Distal intergenic	Hypo-hmC	SYBR-Green	RT-PCR
ZBTB16	F_GAG CTT CCT GAT AAC GAG GCTG	R_AGC CGC AAA CTA TCC AGG AACC	Intron	Hypo-hmC	SYBR-Green	RT-PCR
SP8	F_GAG GCT ACA ACT CGG ATT ACT CG	R_GTA GCA CTG GCT TGA AGC CGTC	Distal intergenic	Hypo-hmC	SYBR-Green	RT-PCR
TET1	Hs. PT.58.27802060 (Thermo)				TaqMan probes	RT-PCR
TET2	Hs. PT.58.26892089 (Thermo)				TaqMan probes	RT-PCR
TET3	Hs. PT.58.4763348 (Thermo)				TaqMan probes	RT-PCR
